# Genomics evolutionary history and diagnostics of the *Alternaria alternata* species group including apple and Asian pear pathotypes

**DOI:** 10.1101/534685

**Authors:** Andrew D. Armitage, Helen M. Cockerton, Surapareddy Sreenivasaprasad, James Woodhall, Charles R. Lane, Richard J. Harrison, John P. Clarkson

## Abstract

The *Alternaria* section *alternaria* (*A. alternata* species group) represents a diverse group of saprotroph, human allergens and plant pathogens. *Alternaria* taxonomy has benefited from recent phylogenetic revision but the basis of differentiation between major phylogenetic clades within the group is not yet understood. Furthermore, genomic resources have been limited for the study of host-specific pathotypes. We report near complete genomes of the apple and Asian pear pathotypes as well as draft assemblies for a further 10 isolates representing *Alternaria tenuissima* and *Alternaria arborescens* lineages. These assemblies provide the first insights into differentiation of these taxa as well as allowing the description of effector and non-effector profiles of apple and pear conditionally dispensable chromosomes (CDCs). We define the phylogenetic relationship between the isolates sequenced in this study and a further 23 *Alternaria* spp. based on available genomes. We determine which of these genomes represent MAT1-1-1 or MAT1-2-1 idiomorphs and designate host-specific pathotypes. We show for the first time that the apple pathotype is polyphyletic, present in both the *A. arborescens* and *A. tenuissima* lineages. Furthermore, we profile a wider set of 89 isolates for both mating type idiomorphs and toxin gene markers. Mating-type distribution indicated that gene flow has occurred since the formation of *A. tenuissima* and *A. arborescens* lineages. We also developed primers designed to *AMT14,* a gene from the apple pathotype toxin gene cluster with homologs in all tested pathotypes. These primers allow identification and differentiation of apple, pear and strawberry pathotypes, providing new tools for pathogen diagnostics.
