## Supplementary material for "Genomics evolutionary history and diagnostics of the *Alternaria alternata* species group including apple and Asian pear pathotypes": Identification of single copy Ascomycete genes in reference Alternaria spp. genomes

### Sheet: Sheet1
Identification of single copy Ascomeycete genes in reference Alternaria spp. genomes.
	Species	Isolate ID	Complete	Fragmented	Missing
	A. alternata	BMP0270	1302	4	9
	A. tenuissima	BMP0304	1302	4	9
	A. alternata	ATCC11680	1300	5	10
	A. alternata	ATCC66891	1299	7	9
	A. longipes	BMP0313	1299	6	10
	A. tagetica	BMP0179	1294	9	12
	A. capsici	BMP0180	1290	9	16
	A. crassa	BMP0172	1286	13	16
	A. fragariae	BMP3062	1268	24	23
	A. citriarbusti	BMP2343	1264	25	26
	A. carthami	BMP1963	1261	25	29
	A. limoniasperae	BMP2335	1261	26	28
	A. mali	BMP3064	1233	41	41
	A. tangelonis	BMP2327	1221	48	46
	A. tomatophila	BMP2032	1217	68	30
	A. macrospora	BMP1949	1212	57	46
	A. turkisafria	BMP3436	1211	50	54
	A. solani	BMP0185	1178	94	43
	A. mali	BMP3063	1153	87	75
	A. brassicicola	ATCC96836	1132	111	72
	A. gaisen	BMP2338	1052	157	106
	A. arborescens	BMP0308	1013	203	99
	A. dauci	BMP0167	1011	133	171
	A. porri	BMP0178	859	244	212
	A. destruens	BMP0317	439	480	396
