## Supplementary material for "Genomics evolutionary history and diagnostics of the *Alternaria alternata* species group including apple and Asian pear pathotypes": Toxin gene BLAST hits in publicly available Alternaria spp. genomes, allowing identification of pathotype isolates.

### Sheet: Sheet1
	Pathotype	Gene	Homolog Group
								A.alternata	A.alternata	A.alternata	A. arborescens	A. arborescens	A. brassicola	A. brassicola	A. capsici	A. carthami	A. citriarbusti	A. crassa	A. dauci	A. destruens	A. fragariae	A. gaisen	A. limoniasperae	A. longipes	A. macrospora	A. mali	A. mali	A. pori	A. solani	A. tagetica	A. tangelonis	A. tomatophila	A. turkisafria
								B2a	BMP0270	Z7	BMP0308	EGS39-128	ATCC96836	Abra3	BMP0180	BMP1963	BMP2343	BMP0172	BMP0167	BMP0317	BMP3062	BMP2338	BMP2335	BMP0313	BMP1949	BMP3063	BMP3064	BMP0178	BMP0185	BMP0179	BMP2327	BMP2032	BMP3436
	Apple	AB525198_-_AMT1_gene																								hit	hit
		AB525198_-_AMT2_gene	a																							hit	hit
		AB525198_-_AMT3_gene																								hit	hit
		AB525198_-_AMT4_gene																								hit	hit
		AB525198_-_AMT5_gene																								hit	hit
		AB525198_-_AMT6_gene																								hit	hit
		AB525198_-_AMT7_gene																								hit	hit
		AB525198_-_AMT8_gene																								hit	hit
		AB525198_-_AMT9_gene																								hit	hit
		AB525198_-_AMT10_gene																								hit	hit
		AB525198_-_AMT11_gene																hit	hit					hit		hit	hit
		AB525198_-_AMT12_gene																hit	hit					hit	hit	hit	hit			hit
		AB525198_-_AMT13_gene																								hit	hit
		AB525198_-_AMT14_gene								hit						hit	hit					hit	hit		hit	hit	hit			hit	hit		hit
		AB525198_-_AMT15_gene																								hit	hit
		AB525198_-_AMT16_gene						hit	hit	hit	hit	hit	hit	hit	hit	hit	hit	hit	hit	hit	hit	hit	hit	hit	hit	hit	hit	hit	hit	hit	hit	hit	hit
		AB525198_-_AMTR1_gene						hit	hit	hit	hit	hit				hit	hit		hit		hit	hit	hit	hit	hit	hit	hit			hit			hit
	Pear	AB015351_-_AKT1_gene		b						hit							hit					hit									hit		hit
		AB015352_-_AKT2_gene			c					hit							hit					hit									hit		hit
		AB035492_-_AKT3_gene				d				hit							hit					hit									hit		hit
		AB035491_-_AKTR_gene					e			hit							hit					hit									hit		hit
	Strawberry	AB070711_-_AFT1-1_gene		b						hit							hit					hit									hit		hit
		AB070713_-_AFT3-1_gene				d				hit							hit					hit									hit		hit
		AB179766_-_AFT3-2_gene				d				hit							hit					hit									hit		hit
		AB179766_-_AFT9-1_gene																				hit
		AB179766_-_AFT10-1_gene								hit							hit					hit		hit							hit		hit
		AB179766_-_AFT11-1_gene								hit							hit					hit									hit		hit
		AB179766_-_AFT12-1_gene								hit							hit					hit									hit		hit
		AB119280_-_AFTS1_gene	a																							hit	hit
		AB070712_-_AFTR-1_gene					e			hit							hit					hit									hit		hit
		AB179766_-_AFTR-2_gene					e			hit							hit					hit									hit		hit
	Tangerine	AB034586_-_ACTT1_gene		b						hit							hit					hit									hit		hit
		AB432914_ACTT2_gene			c					hit							hit					hit									hit		hit
		AB176941_ACTT3_gene				d				hit							hit					hit									hit		hit
		AB176941_ACTTR_gene					e			hit							hit					hit									hit		hit
		AB444613_ACTT5_gene								hit							hit					hit									hit		hit
	Rough Lemon	AB444614_ACTT6_gene								hit							hit					hit									hit		hit
		AB688098_-_ACRTS1_gene														hit			hit				hit									hit
		AB725683_-_ACRTS2_gene																					hit
	Tomato	AB465676_-_ALT1_gene									hit	hit
	Determined pathotype									tangerine	tomato	tomato					tangerine					pear	rough lemon			apple	apple				tangerine		tangerine
